# Genetic diversity in chimpanzee transcriptomics does not represent wild populations

**DOI:** 10.1101/2021.06.27.450107

**Authors:** Navya Shukla, Bobbie Shaban, Irene Gallego Romero

**Affiliations:** School of BioSciences, The University of Melbourne, Royal Parade, 3010, Parkville, Australia; Melbourne Integrative Genomics, University of Melbourne, Royal Parade, 3010, Parkville, Victoria, Australia; Centre for Stem Cell Systems, Faculty of Medicine, Dentistry and Health Sciences, The University of Melbourne, 30 Royal Parade Parkville, Victoria 3010, Australia; Center for Genomics, Evolution and Medicine, Institute of Genomics, University of Tartu, Riia 23b, 51010 Tartu, Estonia

**Keywords:** chimpanzee, genetic diversity, RNA-seq, genotyping

## Abstract

Chimpanzees (*Pan troglodytes*) are a genetically diverse species, consisting of 4 highly distinct subspecies. As humans’ closest living relative they have been a key model organism in the study of human evolution, and comparisons of human and chimpanzee transcriptomes have been widely used to characterise differences in gene expression levels that could underlie the phenotypic differences between the two species. However, the subspecies from which these transcriptomic datasets have been derived is not recorded in metadata available in the public NCBI Sequence Read Archive (SRA). Furthermore, labelling of RNA-seq samples is for the most part inconsistent across studies, and the true number of individuals from whom transcriptomic data is available is difficult to ascertain. Thus we have evaluated genetic diversity at the subspecies and individual level in 486 public RNA-seq samples available in the SRA, spanning the vast majority of public chimpanzee transcriptomic data. Using multiple population genetics approaches we find that nearly all samples (96.6%) have some degree of Western chimpanzee ancestry. At the individual donor level, we identify multiple samples that have been repeatedly analysed across different studies, and identify a total of 135 genetically distinct individuals within our data, a number that falls to 89 when we exclude likely first and second-degree relatives. Altogether, our results show that current transcriptomic data from chimpanzees is capturing low levels of genetic diversity relative to what exists in wild chimpanzee populations. These findings provide important context to current comparative transcriptomics research involving chimpanzees.
