## Supplementary Table 1 for "Genetic diversity in chimpanzee transcriptomics does not represent wild populations"

### Sheet: Supp table 1
	Supplementary table 1: 49 studies considered
Internal ID	Associated publication	Associated publication DOI	BioProject	Total Number of Samples	Number of samples excluding replicates	Genotyped samples	Sequencing Instrument	Tissue(s)	Identifying information	Source(s)*	Additional notes
S1	Khrameeva et al., 2014	10.1038/ncomms4584	PRJNA193342	6	6	6	HiSeq 2000	Brain	(Age and Sex in paper, difficult to assign)	Irchel, Yerkes
S2	Bozek et al., 2014	10.1371/journal.pbio.1001871	PRJNA213747	30	13	30	HiSeq 2000	Brain, Muscle, Kidney	Age, Sex (ID in paper, difficult to assign	Alamogordo, Irchel, BPRC
S3	Liu et al., 2016	10.1371/journal.pbio.1002558	PRJNA254971	39	39	39	HiSeq 2000	Brain	Age, Sex, ID (in paper)	BZ, SNPRC, GW, BPRC			* Source Acronyms:
S4	Gallego Romero et al., 2014	10.7554/eLife.07103	PRJNA260053	14	7	14	HiSeq 2500	IPSCs and dermal fibroblasts	ID	Yerkes			Alamogordo - Alamogordo Primate Facility
S5	Yu et al., 2016	10.1038/srep31923	PRJNA260224	1	1	1	HiSeq 2500	LCL	ID	Public Health England			BPRC - Biomedical Primate Research Centre
S6	Ma et al., 2017	10.1101/gr.212563.116	PRJNA288267	4	2	4	HiSeq 2500	LCL	ID	Coriell			BZ - Burgers’ Zoo in Arnhem
S7	He et al., 2017	10.1038/nn.4548	PRJNA299472	72	4	24	HiSeq 2000	Brain	None	Irchel, BPRC			Coreill - Corriell Institute
S8	Nuttle et al., 2016	10.1038/nature19075	PRJNA326545	6	2	6	HiSeq 2000 and HiSeq 2500	IPSC derived neural progenitors and neurons	ID	Coriell			GW - Department of Anthropology, The George Washington University
S9	PRJNA348102		PRJNA348102	14	14	14	HiSeq 2000	Brain	Age, Sex	Unknown			Irchel - Anthropological Institute and Museum, University of Zurich-Irchel
S10	Trizzino et al., 2017	10.1101/gr.218149.116	PRJNA349047	3	3	3	HiSeq 2500	Liver	Sex, ID	SNPRC			SNPRC - Southewestern National Primate Research Centre
S11	Gaska et al., 2019	10.26508/lsa.201900495	PRJNA414978	20	3	18	HiSeq 2500	Dermal fibroblasts	ID	Purchased from Coriell, acquired from individuals at Yerkes			Yerkes - Yerkes National Primate Research Centre
S12	Dougherty et al., 2018	10.1101/gr.237610.118	PRJNA475610	1	1	1	HiSeq 2500	IPSC line	ID	Yerkes
S13	Marchetto et al., 2019	10.7554/eLife.37527	PRJNA513185	2	1	2	HiSeq 2000	IPSC derived neural progenitor	ID	Coriell
S14	PRJDB6945		PRJDB6945	3	3	3	HiSeq 2500	Skin	-	-
S15	PRJEB1675		PRJEB1675	5	5	5	HiSeq 2000	Fibroblast	ID	Coriell
S16	Maudhoo et al., 2015	10.1186/s13742-015-0061-x	PRJNA173089	4	1	4	HiSeq 2000	Stem Cell, Fibroblast, Myoblast, Endothelial	ID (Name)	-	Clint, the reference chimpanzee
S17	Pipes et al., 2013	10.1093/nar/gks1268	PRJNA197258	2	1	2	HiSeq 2000	Pooled tissues	Age, Sex	WNPRC
S18	Marchetto et al., 2013	10.1038/nature12686	PRJNA206563	4	2	4	HiSeq 2000	IPSCs	ID	Coriell
S19	Peng et al., 2015	10.1093/nar/gku1110	PRJNA261948	1	1	1	HiSeq 2000	Whole blood	Age, Sex	WNPRC
S20	Peng et al., 2015	10.1093/nar/gku1110	PRJNA271912	13	1	5	HiSeq 2000	Brain, Colon, Heart, Kidney, Liver, Lung, Lymph node, Skeletal muscle, Spleen, Thymus	Age, Sex	WNPRC
S21	Ruiz-Orera et al., 2015	10.1371/journal.pgen.1005721	PRJNA285021	8	3	8	HiSeq 2000	Brain, Heart, Liver, Testis	Age, Sex	BPRC
S22	Prescott et al., 2015	10.1016/j.cell.2015.08.036	PRJNA289483	4	2	4	HiSeq 2000	IPSCs	ID	Coriell
S23	Ward et al., 2018	10.7554/eLife.42374	PRJNA379443	7	7	7	HiSeq 2500	IPSCs	ID	Yerkes/Coriell
S24	Xu et al., 2018	10.1101/gr.231357.117.	PRJNA393104	27	4	20	HiSeq 2000	Brain	ID	GAIN
S25	Li et al. 2018	10.1016/j.jhep.2017.12.008	PRJNA414598	55	9	23	HiSeq 2000	Peripheral Blood Mononuclear Cells	ID	SNPRC
S26	PRJNA380240		PRJNA380240	3	3	3	HiSeq 4000	Fibroblast	Age, Sex	-
S27	Fiddes et al., 2018	10.1016/j.cell.2018.03.051	PRJNA415990	12	1	5	HiSeq 4000	IPSCs	ID	Yerkes/Coriell
S28	Pavlovic et al., 2018	10.1038/s41598-018-33478-9	PRJNA433831	120	31	88	HiSeq 4000	IPSCs, IPSC-derived cardiomyocytes, Primary heart tissue	ID	Yerkes/Coriell, SNPRC, Little Rock Zoo, Md. Anderson
S29	Zhang et al., 2019	10.1038/s41588-019-0479-7	PRJNA480492	4	2	4	HiSeq 4000	IPSC	-	-
S30	PRJNA605139		PRJNA605139	33	4	19	HiSeq 4000	IPSC-derived cortical spheroid	ID	-
S31	Fair et al., 2020	10.7554/eLife.59929	PRJNA635670	38	38	38	HiSeq 4000	Heart	ID	Yerkes, SNPRC, Little Rock Zoo, Md. Anderson
S32	PRJNA649770		PRJNA649770	4	4 or 2	4	HiSeq 4000	IPSCs (derived from peripheral blood mononuclear cells	ID	-
S33	PRJNA492337		PRJNA492337	6	1	6	HiSeq 2000 and HiSeq 2500	NPC and neuron
S34	Khrameeva et al., 2020	10.1101/gr.256958.119	PRJNA527986	96	3	15	HiSeq 2000	multiple brain slices	3 chimps, 33 slices, include 5 slices per chimp	SNPRC
S35	Garcia-Perez et al., 2021	10.1038/s41467-021-23397-1	PRJNA563344	6	2	6	HiSeq 4000	LCL		-
S36	PRJNA656189		PRJNA656189	36	6	36	HiSeq 2000	whole blood		SNPRC
S37	Kozlenkov et al., 2020	10.1073/pnas.2011884117.	PRJNA667056	6	3	6	HiSeq 2500	glutamatergic neurons		GW
S38	Khan et al., 2013	10.1126/science.1242379	PRJNA214703	5	5	5	HiSeq 2000	LCLs		Yerkes, New Iberia
S39	Wu et al., 2015	10.1038/nature14413	PRJNA258641	1	1	1	HiSeq 2500	iPSCs		Coriell
S40	PRJDB3586		PRJDB3586	2	2	2	HiSeq 2000	cerebral cortex and heart		-
S41	PRJDB1766		PRJDB1766	4	1	0	HiSeq 2000	brain (cerebellum and ba10)	FAILED PROCESSING	-
S42	Mora-Bermudez et al, 2016	10.7554/eLife.18683	PRJNA340888	344	2	0	HiSeq 2500	cerebral organoid, ventricle	single cell	-
S43	Kanton et al, 2019	10.1038/s41586-019-1654-9	PRJEB33917	20	3	0	HiSeq 2500	stem cell derived cerebral organoids	single cell	-
S44	Kanton et al, 2019	10.1038/s41586-019-1654-9	PRJEB34117	459	1	0	HiSeq 2500	iPSC-derived cerebral organoid	single cell	-
S45	Pollen et al, 2019	10.1016/j.cell.2019.01.017	PRJNA515930	1280	8	0	HiSeq 2500	iPSC-derived cerebral organoid	single cell	-
S46	Blake et al, 2018	10.1186/s13059-018-1490-5	PRJNA385016	32	4	0	HiSeq 4000	iPSCs, iPSC-derived primitive streak, endodermal progenitors and endormal cells	Exclude, Gilad lab samples	-
S47	Blake et al, 2020	10.1101/gr.254904.119	PRJNA445737	16	4	0	HiSeq 2500	heart, kidney, liver, lung	FAILED PROCESSING	-
S48	Kronenberg et al, 2018	10.1126/science.aar6343	PRJNA470992	61	7	0	HiSeq 2500	iPSC-derived cerebral organoid	single cell	-
S49	Ward et al., 2018	10.7554/eLife.33084	PRJNA481380	40	7	0	HiSeq 4000	iPSC-derived cardiomyocytes	Exclude, Gilad lab samples	-
