## Supplementary Table 3 for "Genetic diversity in chimpanzee transcriptomics does not represent wild populations"

### Sheet: Sheet1
Supplementary table 3: Mislabelled samples not of chimpanzee origin
Sample ID	SRA file	Study ID	Pseudoaligned reads, human mtDNA	TPM, human mtDNA	Pseudoaligned reads, chimpanzee mtDNA	TPM, chimpanzee mtDNA	Pseudoaligned reads, orangutan mtDNA	TPM, orangutan mtDNA	Pseudoaligned reads, rhesus macaque mtDNA	TPM, rhesus macaque mtDNA
S15-PR01171-m-16y	ERR247263	S15	490.172	113.872	8450.41	1964.92	4277230	997912	40.9251	9.51027
S30-Hy1-29-na-na	SRR11034017	S30	533811	999070	490.619	919.071	3.00027	5.63929	3	5.61645
S30-Hy1-29-na-na	SRR11034020	S30	568087	998981	578.849	1018.84	0	0	0	0
S30-Hy1-29-na-na	SRR11034023	S30	744620	999841	109.124	146.66	9.07843	12.2423	0	0
S30-Hy1-29-na-na	SRR11034025	S30	687898	999753	166.514	242.223	3.00099	4.38015	0	0
S30-Hy2-16-na-na	SRR11034026	S30	541902	999915	33.0802	61.0953	11.002	20.3877	2.00001	3.69154
S30-Hy1-29-na-na	SRR11034027	S30	482080	999565	205.501	426.483	2.00058	4.16584	2.00001	4.14816
S30-Hy2-16-na-na	SRR11034028	S30	883488	999690	257.367	291.484	13.2506	15.0576	3.00002	3.39564
S30-Hy2-9-na-na	SRR11034029	S30	550303	998626	752.32	1366.47	4.07714	7.43041	0	0
S30-Hy2-16-na-na	SRR11034031	S30	509668	999951	25.0436	49.1797	0	0	0	0
S30-Hy2-9-na-na	SRR11034032	S30	501543	999340	319.916	638.025	10.0022	20.015	1	1.99315
S30-Hy2-16-na-na	SRR11034034	S30	90898	999879	11.0239	121.374	0	0	0	0
S30-Hy2-9-na-na	SRR11034035	S30	579973	999691	159.61	275.37	18.633	32.2549	1	1.72422
S30-Hy2-16-na-na	SRR11034037	S30	806591	999922	56.0708	69.5739	7.00119	8.71647	0	0
S30-Hy2-9-na-na	SRR11034038	S30	751947	999797	151.184	201.2	0.982267	1.31163	0.0178641	0.0237596
S30-Hy2-9-na-na	SRR11034041	S30	783792	999261	574.184	732.7	5.00937	6.41383	0	0
S28-8861-m-16y	SRR6706651	S28	218565	190428	926926	808337	538.443	471.14	877.103	764.42
S28-8861-m-16y	SRR6706655	S28	243875	191160	1026740	805539	650.686	512.226	3556.96	2788.95
Known chimpanzee samples for comparison
Sample ID	SRA file	Study ID	Pseudoaligned reads, human mtDNA	TPM, human mtDNA	Pseudoaligned reads, chimpanzee mtDNA	TPM, chimpanzee mtDNA	Pseudoaligned reads, orangutan mtDNA	TPM, orangutan mtDNA	Pseudoaligned reads, rhesus macaque mtDNA	TPM, rhesus macaque mtDNA
S9-c14-m-35y	SRR4418037	S9	188961	41014.9	4391750	954126	15780.9	3440.03	6537.77	1419.49
S36-4x0421-f-na	SRR12415977	S36	30162.9	32774.2	887471	965187	1025.74	1119.33	845.96	919.479
S28-8861-m-16y	SRR6706697	S28	20375.8	13145.7	1525360	985006	1045.62	677.493	1814.43	1170.96
S28-8861-m-16y	SRR6706702	S28	25261.4	14009.1	1773820	984599	1205.03	671.134	1298.75	720.461
S28-40280-f-17y	SRR6706626	S28	56448	43124.3	1247490	953914	1576.68	1209.7	2292.9	1752.23
S28-40300-f-na	SRR6706627	S28	19360.3	11504.6	1660150	987430	1270.29	758.096	516.13	306.798
S28-40210-f-14y	SRR6706628	S28	27992.4	11666	2366760	987264	1874.83	784.703	684.211	285.236
S28-4933-f-6y	SRR6706629	S28	30648.4	9669.51	3133720	989590	2321.62	735.613	16.0032	5.05052
S28-3651-f-11y	SRR6706630	S28	2365.69	1112.59	2120060	997986	14.1017	6.66056	1900.93	894.288
S28-3647-f-9y	SRR6706631	S28	1665.4	1527.82	1086020	997217	9.06749	8.35413	1358.96	1247.08
S28-40280-f-17y	SRR6706632	S28	62262.6	43298.3	1368640	952643	1885.89	1317.1	3941.32	2741.69
S28-40300-f-na	SRR6706633	S28	28642.2	15272	1841920	983012	1279.05	684.919	1933.73	1031.38
