## Supplementary Table 4 for "Genetic diversity in chimpanzee transcriptomics does not represent wild populations"

### Sheet: Supp table 4
Supplementary table 4: Between-cluster relatives
sample_a	a_longsampleID	sample_b	b_longsampleID	Somalier relatedness	Z0	Z1	Z2	relationship
Sample_138	S10-4X0519-m-YA	Sample_650	S34-CHD-f-45y	0.527	0.552	0.448	0	inferred 2nd degree
Sample_412	S31-317-m-44y	Sample_700	S38-S004973-m-na	0.903	0.0231	0.2384	0.7385	inferred identical
Sample_427	S31-4x0354-m-21y	Sample_659	S36-4x0421-f-na	0.535	0.0934	0.2193	0.6873	inferred identical
Sample_498	S32-0503L12a-na-na	Sample_503	S32-0503L52a-na-na	0.567	0.1448	0.1271	0.7281	inferred identical
Sample_498	S32-0503L12a-na-na	Sample_504	S32-0503L52b-na-na	0.733	0.0342	0.2682	0.6976	inferred identical
Sample_500	S32-0503L12b-na-na	Sample_503	S32-0503L52a-na-na	0.578	0.1142	0.189	0.6968	inferred identical
Sample_500	S32-0503L12b-na-na	Sample_504	S32-0503L52b-na-na	0.668	0.0469	0.2315	0.7216	inferred identical
Sample_593	S28-317-m-44y	Sample_700	S38-S004973-m-na	0.79	0.0232	0.2674	0.7094	inferred identical
Sample_417	S31-462-f-42y	Sample_672	S36-4x0518-m-na	0.522	0.1258	0.8742	0	inferred parent/offspring
Sample_419	S31-495-m-na	Sample_519	S28-4933-f-6y	0.517	0.1032	0.8968	0	inferred parent/offspring
Sample_430	S31-4x0519-m-11y	Sample_650	S34-CHD-f-45y	0.531	0.033	0.967	0	inferred parent/offspring
Sample_519	S28-4933-f-6y	Sample_599	S28-495-m-na	0.505	0	1	0	inferred parent/offspring
Sample_541	S28-40210-f-14y	Sample_599	S28-495-m-na	0.526	0.1148	0.8852	0	inferred parent/offspring
Sample_598	S28-4x0519-m-11y	Sample_650	S34-CHD-f-45y	0.519	0	1	0	inferred parent/offspring
Sample_414	S31-389-m-45y	Sample_469	S30-C3649-m-9y	0.511	0.0568	0.932	0.0112	known parent/offspring
Sample_414	S31-389-m-45y	Sample_527	S28-3649-m-9y	0.514	0.0568	0.9294	0.0137	known parent/offspring
Sample_419	S31-495-m-na	Sample_455	S27-S008919-f-10y	0.506	0.1024	0.8976	0	known parent/offspring
Sample_433	S31-503-m-27y	Sample_442	S31-623-m-19y	0.5	0.0657	0.9343	0	known parent/offspring
