## Supplementary Table 5 for "Genetic diversity in chimpanzee transcriptomics does not represent wild populations"

### Sheet: Supp table 5
Supplementary table 5: All identified relative pairs
sample_a	a_longsampleID	source_a	sample_b	b_longsampleid	source_b	Somalier relatedness	z0	z1	z2	relationship
Sample_2	S3-c2-f-1d	BZ	Sample_37	S3-c37-m-35y	BZ	-0.192	0.4616	0.4176	0.1208	inferred 2nd degree
Sample_225	S20-c1-f-34y	WNPRC	Sample_37	S3-c37-m-35y	BZ	-0.179	0.3082	0.6918	0	inferred 2nd degree
Sample_29	S3-c29-m-26y	GW	Sample_654	S35-CH114-na-na	unknown	-0.165	0.5137	0.4794	0.0068	inferred 2nd degree
Sample_36	S3-c36-m-34y	GW	Sample_37	S3-c37-m-35y	BZ	-0.051	0.4748	0.5251	0.0002	inferred 2nd degree
Sample_419	S31-495-m-na	Yerkes	Sample_427	S31-4x0354-m-21y	SNPRC	-0.047	0.4896	0.491	0.0195	inferred 2nd degree
Sample_36	S3-c36-m-34y	GW	Sample_659	S36-4x0421-f-na	SNPRC	-0.039	0.5073	0.4833	0.0094	inferred 2nd degree
Sample_29	S3-c29-m-26y	GW	Sample_37	S3-c37-m-35y	BZ	-0.026	0.4216	0.5784	0	inferred 2nd degree
Sample_34	S3-c34-m-31y	GW	Sample_659	S36-4x0421-f-na	SNPRC	-0.016	0.4093	0.5907	0	inferred 2nd degree
Sample_37	S3-c37-m-35y	BZ	Sample_419	S31-495-m-na	Yerkes	-0.013	0.4702	0.5184	0.0115	inferred 2nd degree
Sample_149	S1-c5-na-na	unknown	Sample_54	S5-EB176(JC)-m-na	unknown	0.019	0.5089	0.4207	0.0704	inferred 2nd degree
Sample_419	S31-495-m-na	Yerkes	Sample_654	S35-CH114-na-na	unknown	0.039	0.4942	0.4945	0.0113	inferred 2nd degree
Sample_15	S3-c15-f-17y	SNPRC	Sample_659	S36-4x0421-f-na	SNPRC	0.047	0.527	0.4411	0.0319	inferred 2nd degree
Sample_34	S3-c34-m-31y	GW	Sample_654	S35-CH114-na-na	unknown	0.058	0.4632	0.5365	0.0003	inferred 2nd degree
Sample_419	S31-495-m-na	Yerkes	Sample_659	S36-4x0421-f-na	SNPRC	0.062	0.4048	0.5952	0	inferred 2nd degree
Sample_588	S28-462-f-42y	Yerkes	Sample_654	S35-CH114-na-na	unknown	0.087	0.1649	0.5401	0.2951	inferred 2nd degree
Sample_34	S3-c34-m-31y	GW	Sample_37	S3-c37-m-35y	BZ	0.115	0.3198	0.6802	0	inferred 2nd degree
Sample_36	S3-c36-m-34y	GW	Sample_427	S31-4x0354-m-21y	SNPRC	0.116	0.4824	0.5176	0	inferred 2nd degree
Sample_326	S25-4x0497-m-27y	SNPRC	Sample_639	S34-CHB-m-28y	SNPRC	0.117	0.5166	0.4049	0.0785	inferred 2nd degree
Sample_2	S3-c2-f-1d	BZ	Sample_650	S34-CHD-f-45y	SNPRC	0.121	0.535	0.465	0	inferred 2nd degree
Sample_54	S5-EB176(JC)-m-na	unknown	Sample_588	S28-462-f-42y	Yerkes	0.125	0.4834	0.5166	0	inferred 2nd degree
Sample_325	S25-4x0437-m-18y	SNPRC	Sample_574	S28-4x373-f-18y	SNPRC	0.149	0.5247	0.4179	0.0574	inferred 2nd degree
Sample_439	S31-554_2-f-na	Yerkes	Sample_553	S28-3624-m-na	Yerkes	0.16	0.5071	0.4929	0	inferred 2nd degree
Sample_541	S28-40210-f-14y	Yerkes	Sample_554	S28-8861-m-16y	Yerkes	0.168	0.5928	0.4072	0	inferred 2nd degree
Sample_15	S3-c15-f-17y	SNPRC	Sample_588	S28-462-f-42y	Yerkes	0.179	0.5796	0.4151	0.0053	inferred 2nd degree
Sample_225	S20-c1-f-34y	WNPRC	Sample_323	S25-4x0427-f-14y	SNPRC	0.187	0.5969	0.4028	0.0003	inferred 2nd degree
Sample_29	S3-c29-m-26y	GW	Sample_322	S25-4x0364-m-18y	SNPRC	0.188	0.5182	0.4818	0	inferred 2nd degree
Sample_442	S31-623-m-19y	Yerkes	Sample_450	S26-c1-m-19y	unknown	0.194	0.5819	0.417	0.0011	inferred 2nd degree
Sample_414	S31-389-m-45y	Yerkes	Sample_432	S31-4x0523-m-10y	SNPRC	0.203	0.5936	0.4064	0	inferred 2nd degree
Sample_188	S6-S005235-f-11y	Yerkes	Sample_672	S36-4x0518-m-na	SNPRC	0.204	0.4746	0.5254	0	inferred 2nd degree
Sample_22	S3-c22-m-21y	SNPRC	Sample_424	S31-4x0267-f-28y	SNPRC	0.205	0.5356	0.4134	0.051	inferred 2nd degree
Sample_29	S3-c29-m-26y	GW	Sample_650	S34-CHD-f-45y	SNPRC	0.206	0.5612	0.4388	0	inferred 2nd degree
Sample_2	S3-c2-f-1d	BZ	Sample_530	S28-40280-f-17y	Yerkes	0.209	0.5852	0.4148	0	inferred 2nd degree
Sample_225	S20-c1-f-34y	WNPRC	Sample_427	S31-4x0354-m-21y	SNPRC	0.209	0.3696	0.6304	0	inferred 2nd degree
Sample_20	S3-c20-f-20y	SNPRC	Sample_425	S31-4x0333-f-24y	SNPRC	0.217	0.4367	0.5005	0.0627	inferred 2nd degree
Sample_34	S3-c34-m-31y	GW	Sample_588	S28-462-f-42y	Yerkes	0.219	0.3229	0.6771	0	inferred 2nd degree
Sample_36	S3-c36-m-34y	GW	Sample_588	S28-462-f-42y	Yerkes	0.219	0.3771	0.6013	0.0216	inferred 2nd degree
Sample_127	S9-c5-m-0y	unknown	Sample_225	S20-c1-f-34y	WNPRC	0.221	0.5811	0.4189	0	inferred 2nd degree
Sample_29	S3-c29-m-26y	GW	Sample_519	S28-4933-f-6y	Yerkes	0.221	0.5699	0.4301	0	inferred 2nd degree
Sample_29	S3-c29-m-26y	GW	Sample_588	S28-462-f-42y	Yerkes	0.223	0.3058	0.6942	0	inferred 2nd degree
Sample_326	S25-4x0497-m-27y	SNPRC	Sample_34	S3-c34-m-31y	GW	0.226	0.5269	0.4731	0	inferred 2nd degree
Sample_30	S3-c30-m-27y	GW	Sample_34	S3-c34-m-31y	GW	0.228	0.5068	0.4153	0.0779	inferred 2nd degree
Sample_36	S3-c36-m-34y	GW	Sample_519	S28-4933-f-6y	Yerkes	0.229	0.5725	0.4275	0	inferred 2nd degree
Sample_442	S31-623-m-19y	Yerkes	Sample_655	S35-CH391-na-na	unknown	0.23	0.523	0.477	0	inferred 2nd degree
Sample_519	S28-4933-f-6y	Yerkes	Sample_672	S36-4x0518-m-na	SNPRC	0.234	0.5458	0.4542	0	inferred 2nd degree
Sample_325	S25-4x0437-m-18y	SNPRC	Sample_425	S31-4x0333-f-24y	SNPRC	0.236	0.4825	0.4126	0.1049	inferred 2nd degree
Sample_530	S28-40280-f-17y	Yerkes	Sample_650	S34-CHD-f-45y	SNPRC	0.237	0.5797	0.4203	0	inferred 2nd degree
Sample_30	S3-c30-m-27y	GW	Sample_419	S31-495-m-na	Yerkes	0.247	0.5281	0.4354	0.0365	inferred 2nd degree
Sample_541	S28-40210-f-14y	Yerkes	Sample_672	S36-4x0518-m-na	SNPRC	0.248	0.5206	0.4794	0	inferred 2nd degree
Sample_34	S3-c34-m-31y	GW	Sample_427	S31-4x0354-m-21y	SNPRC	0.256	0.4106	0.5894	0	inferred 2nd degree
Sample_29	S3-c29-m-26y	GW	Sample_679	S36-4x0428-f-na	SNPRC	0.257	0.4699	0.5301	0	inferred 2nd degree
Sample_419	S31-495-m-na	Yerkes	Sample_511	S28-40300-f-na	Yerkes	0.259	0.4599	0.5401	0	inferred 2nd degree
Sample_432	S31-4x0523-m-10y	SNPRC	Sample_442	S31-623-m-19y	Yerkes	0.263	0.3763	0.6237	0	inferred 2nd degree
Sample_443	S31-676-f-23y	Yerkes	Sample_519	S28-4933-f-6y	Yerkes	0.264	0.5242	0.4758	0	inferred 2nd degree
Sample_11	S3-c11-f-6y	BZ	Sample_419	S31-495-m-na	Yerkes	0.265	0.5267	0.4531	0.0202	inferred 2nd degree
Sample_29	S3-c29-m-26y	GW	Sample_429	S31-4x0430-f-17y	SNPRC	0.265	0.4788	0.5006	0.0206	inferred 2nd degree
Sample_432	S31-4x0523-m-10y	SNPRC	Sample_541	S28-40210-f-14y	Yerkes	0.268	0.5103	0.4886	0.0011	inferred 2nd degree
Sample_36	S3-c36-m-34y	GW	Sample_554	S28-8861-m-16y	Yerkes	0.272	0.5612	0.4296	0.0092	inferred 2nd degree
Sample_36	S3-c36-m-34y	GW	Sample_650	S34-CHD-f-45y	SNPRC	0.278	0.4576	0.5424	0	inferred 2nd degree
Sample_15	S3-c15-f-17y	SNPRC	Sample_2	S3-c2-f-1d	BZ	0.28	0.5529	0.4404	0.0067	inferred 2nd degree
Sample_134	S9-c12-m-12y	unknown	Sample_284	S21-c2-m-14w	BPRC	0.281	0.4235	0.4604	0.1161	inferred 2nd degree
Sample_2	S3-c2-f-1d	BZ	Sample_419	S31-495-m-na	Yerkes	0.285	0.4598	0.5348	0.0055	inferred 2nd degree
Sample_2	S3-c2-f-1d	BZ	Sample_588	S28-462-f-42y	Yerkes	0.286	0.3415	0.5185	0.14	inferred 2nd degree
Sample_24	S3-c24-f-22y	GW	Sample_331	S25-4x0506-f-30y	SNPRC	0.287	0.3202	0.4962	0.1836	inferred 2nd degree
Sample_36	S3-c36-m-34y	GW	Sample_541	S28-40210-f-14y	Yerkes	0.287	0.5392	0.4386	0.0222	inferred 2nd degree
Sample_530	S28-40280-f-17y	Yerkes	Sample_54	S5-EB176(JC)-m-na	unknown	0.287	0.5562	0.4307	0.0131	inferred 2nd degree
Sample_131	S9-c9-f-8y	unknown	Sample_225	S20-c1-f-34y	WNPRC	0.289	0.5429	0.4209	0.0362	inferred 2nd degree
Sample_132	S9-c10-m-12y	unknown	Sample_284	S21-c2-m-14w	BPRC	0.29	0.4131	0.5098	0.0772	inferred 2nd degree
Sample_29	S3-c29-m-26y	GW	Sample_54	S5-EB176(JC)-m-na	unknown	0.292	0.4175	0.5825	0	inferred 2nd degree
Sample_34	S3-c34-m-31y	GW	Sample_639	S34-CHB-m-28y	SNPRC	0.295	0.5552	0.4448	0	inferred 2nd degree
Sample_54	S5-EB176(JC)-m-na	unknown	Sample_672	S36-4x0518-m-na	SNPRC	0.297	0.512	0.4482	0.0398	inferred 2nd degree
Sample_225	S20-c1-f-34y	WNPRC	Sample_530	S28-40280-f-17y	Yerkes	0.298	0.5298	0.4702	0	inferred 2nd degree
Sample_424	S31-4x0267-f-28y	SNPRC	Sample_644	S34-CHC-f-31y	SNPRC	0.298	0.5	0.4246	0.0754	inferred 2nd degree
Sample_519	S28-4933-f-6y	Yerkes	Sample_541	S28-40210-f-14y	Yerkes	0.299	0.5435	0.4337	0.0228	inferred 2nd degree
Sample_246	S16-Clint-m-na	Yerkes	Sample_450	S26-c1-m-19y	unknown	0.301	0.4204	0.4757	0.104	inferred 2nd degree
Sample_29	S3-c29-m-26y	GW	Sample_530	S28-40280-f-17y	Yerkes	0.307	0.4793	0.4716	0.0491	inferred 2nd degree
Sample_28	S3-c28-m-26y	GW	Sample_29	S3-c29-m-26y	GW	0.309	0.5086	0.4914	0	inferred 2nd degree
Sample_131	S9-c9-f-8y	unknown	Sample_419	S31-495-m-na	Yerkes	0.312	0.4545	0.5455	0	inferred 2nd degree
Sample_450	S26-c1-m-19y	unknown	Sample_522	S28-4955-m-13y	Yerkes	0.312	0.4402	0.5294	0.0304	inferred 2nd degree
Sample_11	S3-c11-f-6y	BZ	Sample_225	S20-c1-f-34y	WNPRC	0.314	0.4223	0.5777	0	inferred 2nd degree
Sample_189	S6-S003659-f-10y	Yerkes	Sample_440	S31-558-f-32y	Yerkes	0.315	0.385	0.4347	0.1803	inferred 2nd degree
Sample_34	S3-c34-m-31y	GW	Sample_530	S28-40280-f-17y	Yerkes	0.315	0.5166	0.4148	0.0686	inferred 2nd degree
Sample_225	S20-c1-f-34y	WNPRC	Sample_30	S3-c30-m-27y	GW	0.32	0.4793	0.5037	0.017	inferred 2nd degree
Sample_225	S20-c1-f-34y	WNPRC	Sample_650	S34-CHD-f-45y	SNPRC	0.322	0.3823	0.6177	0	inferred 2nd degree
Sample_2	S3-c2-f-1d	BZ	Sample_29	S3-c29-m-26y	GW	0.323	0.3834	0.5894	0.0272	inferred 2nd degree
Sample_34	S3-c34-m-31y	GW	Sample_54	S5-EB176(JC)-m-na	unknown	0.323	0.5068	0.4578	0.0355	inferred 2nd degree
Sample_29	S3-c29-m-26y	GW	Sample_4	S3-c4-m-7d	BZ	0.327	0.504	0.4586	0.0373	inferred 2nd degree
Sample_34	S3-c34-m-31y	GW	Sample_554	S28-8861-m-16y	Yerkes	0.329	0.4941	0.4807	0.0252	inferred 2nd degree
Sample_127	S9-c5-m-0y	unknown	Sample_4	S3-c4-m-7d	BZ	0.332	0.4284	0.4643	0.1073	inferred 2nd degree
Sample_132	S9-c10-m-12y	unknown	Sample_133	S9-c11-m-12y	unknown	0.336	0.4022	0.5611	0.0367	inferred 2nd degree
Sample_34	S3-c34-m-31y	GW	Sample_672	S36-4x0518-m-na	SNPRC	0.337	0.516	0.4617	0.0223	inferred 2nd degree
Sample_4	S3-c4-m-7d	BZ	Sample_530	S28-40280-f-17y	Yerkes	0.337	0.559	0.441	0	inferred 2nd degree
Sample_425	S31-4x0333-f-24y	SNPRC	Sample_574	S28-4x373-f-18y	SNPRC	0.341	0.3813	0.5194	0.0993	inferred 2nd degree
Sample_225	S20-c1-f-34y	WNPRC	Sample_672	S36-4x0518-m-na	SNPRC	0.342	0.4777	0.5143	0.0079	inferred 2nd degree
Sample_36	S3-c36-m-34y	GW	Sample_530	S28-40280-f-17y	Yerkes	0.343	0.4737	0.5214	0.0049	inferred 2nd degree
Sample_36	S3-c36-m-34y	GW	Sample_54	S5-EB176(JC)-m-na	unknown	0.343	0.4748	0.485	0.0402	inferred 2nd degree
Sample_225	S20-c1-f-34y	WNPRC	Sample_54	S5-EB176(JC)-m-na	unknown	0.346	0.4358	0.4648	0.0994	inferred 2nd degree
Sample_22	S3-c22-m-21y	SNPRC	Sample_644	S34-CHC-f-31y	SNPRC	0.347	0.4476	0.4837	0.0687	inferred 2nd degree
Sample_2	S3-c2-f-1d	BZ	Sample_28	S3-c28-m-26y	GW	0.348	0.4859	0.5141	0	inferred 2nd degree
Sample_11	S3-c11-f-6y	BZ	Sample_34	S3-c34-m-31y	GW	0.351	0.4499	0.5336	0.0166	inferred 2nd degree
Sample_188	S6-S005235-f-11y	Yerkes	Sample_430	S31-4x0519-m-11y	SNPRC	0.352	0.4658	0.5007	0.0335	inferred 2nd degree
Sample_36	S3-c36-m-34y	GW	Sample_672	S36-4x0518-m-na	SNPRC	0.352	0.4842	0.4489	0.0669	inferred 2nd degree
Sample_2	S3-c2-f-1d	BZ	Sample_36	S3-c36-m-34y	GW	0.354	0.3545	0.6048	0.0407	inferred 2nd degree
Sample_29	S3-c29-m-26y	GW	Sample_419	S31-495-m-na	Yerkes	0.354	0.3404	0.6596	0	inferred 2nd degree
Sample_133	S9-c11-m-12y	unknown	Sample_134	S9-c12-m-12y	unknown	0.361	0.3149	0.6209	0.0642	inferred 2nd degree
Sample_29	S3-c29-m-26y	GW	Sample_36	S3-c36-m-34y	GW	0.364	0.3195	0.625	0.0555	inferred 2nd degree
Sample_225	S20-c1-f-34y	WNPRC	Sample_29	S3-c29-m-26y	GW	0.366	0.37	0.6048	0.0252	inferred 2nd degree
Sample_15	S3-c15-f-17y	SNPRC	Sample_34	S3-c34-m-31y	GW	0.368	0.5063	0.4546	0.0391	inferred 2nd degree
Sample_36	S3-c36-m-34y	GW	Sample_419	S31-495-m-na	Yerkes	0.369	0.382	0.5353	0.0827	inferred 2nd degree
Sample_419	S31-495-m-na	Yerkes	Sample_54	S5-EB176(JC)-m-na	unknown	0.369	0.3776	0.6224	0	inferred 2nd degree
Sample_15	S3-c15-f-17y	SNPRC	Sample_225	S20-c1-f-34y	WNPRC	0.375	0.505	0.495	0	inferred 2nd degree
Sample_2	S3-c2-f-1d	BZ	Sample_34	S3-c34-m-31y	GW	0.377	0.3975	0.5294	0.0731	inferred 2nd degree
Sample_225	S20-c1-f-34y	WNPRC	Sample_4	S3-c4-m-7d	BZ	0.385	0.4319	0.5681	0	inferred 2nd degree
Sample_2	S3-c2-f-1d	BZ	Sample_225	S20-c1-f-34y	WNPRC	0.387	0.3111	0.6889	0	inferred 2nd degree
Sample_29	S3-c29-m-26y	GW	Sample_34	S3-c34-m-31y	GW	0.389	0.3191	0.6293	0.0516	inferred 2nd degree
Sample_28	S3-c28-m-26y	GW	Sample_36	S3-c36-m-34y	GW	0.392	0.4755	0.4887	0.0357	inferred 2nd degree
Sample_29	S3-c29-m-26y	GW	Sample_427	S31-4x0354-m-21y	SNPRC	0.395	0.3048	0.6952	0	inferred 2nd degree
Sample_419	S31-495-m-na	Yerkes	Sample_672	S36-4x0518-m-na	SNPRC	0.399	0.4347	0.5132	0.0521	inferred 2nd degree
Sample_15	S3-c15-f-17y	SNPRC	Sample_28	S3-c28-m-26y	GW	0.407	0.4371	0.4638	0.0992	inferred 2nd degree
Sample_34	S3-c34-m-31y	GW	Sample_419	S31-495-m-na	Yerkes	0.407	0.3704	0.6057	0.0239	inferred 2nd degree
Sample_15	S3-c15-f-17y	SNPRC	Sample_29	S3-c29-m-26y	GW	0.418	0.3309	0.5498	0.1193	inferred 2nd degree
Sample_225	S20-c1-f-34y	WNPRC	Sample_34	S3-c34-m-31y	GW	0.418	0.3074	0.6822	0.0104	inferred 2nd degree
Sample_225	S20-c1-f-34y	WNPRC	Sample_36	S3-c36-m-34y	GW	0.419	0.3851	0.5921	0.0228	inferred 2nd degree
Sample_34	S3-c34-m-31y	GW	Sample_36	S3-c36-m-34y	GW	0.428	0.2887	0.6815	0.0298	inferred 2nd degree
Sample_11	S3-c11-f-6y	BZ	Sample_4	S3-c4-m-7d	BZ	0.432	0.2228	0.4975	0.2797	inferred 2nd degree
Sample_430	S31-4x0519-m-11y	SNPRC	Sample_672	S36-4x0518-m-na	SNPRC	0.432	0.3692	0.5074	0.1234	inferred 2nd degree
Sample_225	S20-c1-f-34y	WNPRC	Sample_28	S3-c28-m-26y	GW	0.436	0.5153	0.4473	0.0374	inferred 2nd degree
Sample_28	S3-c28-m-26y	GW	Sample_34	S3-c34-m-31y	GW	0.436	0.4214	0.5491	0.0295	inferred 2nd degree
Sample_36	S3-c36-m-34y	GW	Sample_4	S3-c4-m-7d	BZ	0.444	0.399	0.5152	0.0859	inferred 2nd degree
Sample_530	S28-40280-f-17y	Yerkes	Sample_672	S36-4x0518-m-na	SNPRC	0.454	0.2717	0.61	0.1183	inferred 2nd degree
Sample_212	S11-S3611-m-6y	Yerkes	Sample_672	S36-4x0518-m-na	SNPRC	0.485	0.3106	0.5533	0.1361	inferred 2nd degree
Sample_427	S31-4x0354-m-21y	SNPRC	Sample_659	S36-4x0421-f-na	SNPRC	0.535	0.0896	0.2155	0.6949	inferred identical
Sample_498	S32-0503L12a-na-na	unknown	Sample_504	S32-0503L52b-na-na	unknown	0.733	0.0328	0.2616	0.7056	inferred identical
Sample_412	S31-317-m-44y	Yerkes	Sample_700	S38-S004973-m-na	Yerkes	0.903	0.0222	0.2323	0.7455	inferred identical
Sample_225	S20-c1-f-34y	WNPRC	Sample_659	S36-4x0421-f-na	SNPRC	0.008	0.2676	0.7324	0	inferred parent/offspring
Sample_225	S20-c1-f-34y	WNPRC	Sample_654	S35-CH114-na-na	unknown	0.019	0.2491	0.7509	0	inferred parent/offspring
Sample_29	S3-c29-m-26y	GW	Sample_659	S36-4x0421-f-na	SNPRC	0.186	0.2355	0.7645	0	inferred parent/offspring
Sample_198	S11-S4933-f-6y	Yerkes	Sample_419	S31-495-m-na	Yerkes	0.25	0.2426	0.7574	0	inferred parent/offspring
Sample_225	S20-c1-f-34y	WNPRC	Sample_588	S28-462-f-42y	Yerkes	0.268	0.2778	0.7222	0	inferred parent/offspring
Sample_133	S9-c11-m-12y	unknown	Sample_284	S21-c2-m-14w	BPRC	0.305	0.2684	0.7316	0	inferred parent/offspring
Sample_225	S20-c1-f-34y	WNPRC	Sample_419	S31-495-m-na	Yerkes	0.392	0.2776	0.7224	0	inferred parent/offspring
Sample_440	S31-558-f-32y	Yerkes	Sample_700	S38-S004973-m-na	Yerkes	0.409	0.2137	0.764	0.0223	inferred parent/offspring
Sample_20	S3-c20-f-20y	SNPRC	Sample_422	S31-4x0095-f-49y	SNPRC	0.419	0.1427	0.8348	0.0224	inferred parent/offspring
Sample_3	S3-c3-f-7d	SNPRC	Sample_574	S28-4x373-f-18y	SNPRC	0.429	0.1634	0.7502	0.0864	inferred parent/offspring
Sample_432	S31-4x0523-m-10y	SNPRC	Sample_433	S31-503-m-27y	Yerkes	0.442	0.1476	0.8524	0	inferred parent/offspring
Sample_438	S31-554-f-35y	Yerkes	Sample_511	S28-40300-f-na	Yerkes	0.446	0	1	0	inferred parent/offspring
Sample_450	S26-c1-m-19y	unknown	Sample_578	S28-456-f-49y	Yerkes	0.448	0.0879	0.8759	0.0362	inferred parent/offspring
Sample_554	S28-8861-m-16y	Yerkes	Sample_6	S3-c6-f-32d	SNPRC	0.473	0.0878	0.86	0.0522	inferred parent/offspring
Sample_588	S28-462-f-42y	Yerkes	Sample_672	S36-4x0518-m-na	SNPRC	0.478	0	1	0	inferred parent/offspring
Sample_519	S28-4933-f-6y	Yerkes	Sample_590	S28-570-f-31y	Yerkes	0.487	0	1	0	inferred parent/offspring
Sample_419	S31-495-m-na	Yerkes	Sample_541	S28-40210-f-14y	Yerkes	0.498	0.0768	0.9232	0	inferred parent/offspring
Sample_419	S31-495-m-na	Yerkes	Sample_519	S28-4933-f-6y	Yerkes	0.517	0.1017	0.8983	0	inferred parent/offspring
Sample_430	S31-4x0519-m-11y	SNPRC	Sample_650	S34-CHD-f-45y	SNPRC	0.531	0.0326	0.9664	0.001	inferred parent/offspring
Sample_654	S35-CH114-na-na	unknown	Sample_659	S36-4x0421-f-na	SNPRC	-0.301	0.3279	0.0183	0.6538	inferred siblings
Sample_37	S3-c37-m-35y	BZ	Sample_654	S35-CH114-na-na	unknown	-0.218	0.3235	0	0.6765	inferred siblings
Sample_37	S3-c37-m-35y	BZ	Sample_659	S36-4x0421-f-na	SNPRC	-0.167	0.3064	0.015	0.6786	inferred siblings
Sample_427	S31-4x0354-m-21y	SNPRC	Sample_654	S35-CH114-na-na	unknown	-0.116	0.3691	0	0.6309	inferred siblings
Sample_37	S3-c37-m-35y	BZ	Sample_588	S28-462-f-42y	Yerkes	-0.013	0.3191	0.3299	0.351	inferred siblings
Sample_588	S28-462-f-42y	Yerkes	Sample_659	S36-4x0421-f-na	SNPRC	0.039	0.2851	0.3871	0.3277	inferred siblings
Sample_37	S3-c37-m-35y	BZ	Sample_427	S31-4x0354-m-21y	SNPRC	0.14	0.3334	0	0.6666	inferred siblings
Sample_427	S31-4x0354-m-21y	SNPRC	Sample_588	S28-462-f-42y	Yerkes	0.186	0.2963	0.3772	0.3264	inferred siblings
Sample_132	S9-c10-m-12y	unknown	Sample_134	S9-c12-m-12y	unknown	0.45	0.3044	0.3501	0.3456	inferred siblings
Sample_438	S31-554-f-35y	Yerkes	Sample_595	S28-549-m-22y	Yerkes	-0.39	1	0	0	known 2nd degree
Sample_438	S31-554-f-35y	Yerkes	Sample_553	S28-3624-m-na	Yerkes	-0.279	1	0	0	known 2nd degree
Sample_246	S16-Clint-m-na	Yerkes	Sample_434	S31-522-f-42y	Yerkes	-0.085	1	0	0	known 2nd degree
Sample_198	S11-S4933-f-6y	Yerkes	Sample_433	S31-503-m-27y	Yerkes	0.04	0.8339	0.1438	0.0222	known 2nd degree
Sample_434	S31-522-f-42y	Yerkes	Sample_436	S31-537-m-26y	Yerkes	0.049	1	0	0	known 2nd degree
Sample_246	S16-Clint-m-na	Yerkes	Sample_436	S31-537-m-26y	Yerkes	0.146	0.576	0.392	0.032	known 2nd degree
Sample_414	S31-389-m-45y	Yerkes	Sample_442	S31-623-m-19y	Yerkes	0.203	0.7307	0.2078	0.0615	known 2nd degree
Sample_521	S28-3647-f-9y	Yerkes	Sample_587	S28-438-f-55y	Yerkes	0.204	0.5755	0.4245	0	known 2nd degree
Sample_433	S31-503-m-27y	Yerkes	Sample_443	S31-676-f-23y	Yerkes	0.235	0.4085	0.5699	0.0216	known 2nd degree
Sample_443	S31-676-f-23y	Yerkes	Sample_527	S28-3649-m-9y	Yerkes	0.27	0.5496	0.4162	0.0342	known 2nd degree
Sample_553	S28-3624-m-na	Yerkes	Sample_595	S28-549-m-22y	Yerkes	0.272	0.4343	0.4707	0.095	known 2nd degree
Sample_419	S31-495-m-na	Yerkes	Sample_588	S28-462-f-42y	Yerkes	0.304	0.2999	0.6478	0.0523	known 2nd degree
Sample_435	S31-529-m-na	Yerkes	Sample_521	S28-3647-f-9y	Yerkes	0.312	0.5692	0.3814	0.0494	known 2nd degree
Sample_433	S31-503-m-27y	Yerkes	Sample_527	S28-3649-m-9y	Yerkes	0.322	0.3381	0.6493	0.0126	known 2nd degree
Sample_534	S28-3651-f-11y	Yerkes	Sample_578	S28-456-f-49y	Yerkes	0.328	0.3478	0.6229	0.0292	known 2nd degree
Sample_527	S28-3649-m-9y	Yerkes	Sample_595	S28-549-m-22y	Yerkes	0.353	0.3474	0.5804	0.0722	known 2nd degree
Sample_434	S31-522-f-42y	Yerkes	Sample_511	S28-40300-f-na	Yerkes	-0.107	1	0	0	known 3rd degree
Sample_436	S31-537-m-26y	Yerkes	Sample_511	S28-40300-f-na	Yerkes	0	1	0	0	known 3rd degree
Sample_246	S16-Clint-m-na	Yerkes	Sample_511	S28-40300-f-na	Yerkes	0.01	1	0	0	known 3rd degree
Sample_198	S11-S4933-f-6y	Yerkes	Sample_442	S31-623-m-19y	Yerkes	0.111	0.7305	0.2695	0	known 3rd degree
Sample_438	S31-554-f-35y	Yerkes	Sample_530	S28-40280-f-17y	Yerkes	0.112	0.6613	0.3387	0	known 3rd degree
Sample_442	S31-623-m-19y	Yerkes	Sample_527	S28-3649-m-9y	Yerkes	0.146	0.8143	0.139	0.0466	known 3rd degree
Sample_212	S11-S3611-m-6y	Yerkes	Sample_511	S28-40300-f-na	Yerkes	0.172	0.7764	0.1448	0.0788	known 3rd degree
Sample_436	S31-537-m-26y	Yerkes	Sample_442	S31-623-m-19y	Yerkes	0.195	0.7913	0.1976	0.0111	known 3rd degree
Sample_246	S16-Clint-m-na	Yerkes	Sample_442	S31-623-m-19y	Yerkes	0.204	0.6289	0.3516	0.0195	known 3rd degree
Sample_442	S31-623-m-19y	Yerkes	Sample_443	S31-676-f-23y	Yerkes	0.219	0.7035	0.248	0.0486	known 3rd degree
Sample_419	S31-495-m-na	Yerkes	Sample_530	S28-40280-f-17y	Yerkes	0.297	0.5612	0.3709	0.0679	known 3rd degree
Sample_434	S31-522-f-42y	Yerkes	Sample_442	S31-623-m-19y	Yerkes	0.302	0.5137	0.4844	0.0019	known 3rd degree
Sample_435	S31-529-m-na	Yerkes	Sample_606	S28-295-m-40y	Yerkes	0.351	0.1279	0.8676	0.0045	known parent/offspring
Sample_414	S31-389-m-45y	Yerkes	Sample_443	S31-676-f-23y	Yerkes	0.376	0.1424	0.8576	0	known parent/offspring
Sample_530	S28-40280-f-17y	Yerkes	Sample_588	S28-462-f-42y	Yerkes	0.438	0	1	0	known parent/offspring
Sample_412	S31-317-m-44y	Yerkes	Sample_440	S31-558-f-32y	Yerkes	0.456	0.2829	0.6085	0.1086	known parent/offspring
Sample_414	S31-389-m-45y	Yerkes	Sample_433	S31-503-m-27y	Yerkes	0.473	0.1315	0.7679	0.1006	known parent/offspring
Sample_443	S31-676-f-23y	Yerkes	Sample_590	S28-570-f-31y	Yerkes	0.476	0.1539	0.7739	0.0722	known parent/offspring
Sample_433	S31-503-m-27y	Yerkes	Sample_442	S31-623-m-19y	Yerkes	0.5	0.0648	0.9352	0	known parent/offspring
Sample_414	S31-389-m-45y	Yerkes	Sample_527	S28-3649-m-9y	Yerkes	0.514	0.0545	0.9048	0.0406	known parent/offspring
